# Unique functions of two overlapping *PAX6* retinal enhancers

**DOI:** 10.1101/2022.11.25.517987

**Authors:** Kirsty Uttley, Andrew S. Papanastasiou, Manuela Lahne, Jennifer M. Brisbane, Ryan B. MacDonald, Wendy A. Bickmore, Shipra Bhatia

## Abstract

Enhancers play a critical role in development by precisely modulating spatial, temporal, and cell type-specific gene expression. Sequence variants in enhancers have been implicated in disease, however establishing the functional consequences of these variants is challenging due to a lack of understanding of precise cell types and developmental stages where the enhancers are normally active. *PAX6* is the master regulator of eye development, and has a regulatory landscape containing multiple enhancers driving expression in the eye. Whether these enhancers perform additive, redundant, or distinct functions is unknown. Here we describe the precise cell types and regulatory activity of two *PAX6* retinal enhancers, HS5 and NRE. Using a unique combination of live imaging and single-cell RNA sequencing in dual enhancer-reporter zebrafish embryos, we find significant differences in the spatiotemporal activity of these enhancers, and show that HS5 and NRE are active in distinct cell types of the developing retina. Our results show that although overlapping, these enhancers have distinct activities in different cell types and therefore likely non-redundant functions. This work demonstrates that unique cell type-specific functions can be uncovered for apparently similar enhancers when investigated at high resolution in vivo.
