## Supplementary table 1 for "Unique functions of two overlapping *PAX6* retinal enhancers"

### Sheet: markers_top20
Supplementary table 1. Cluster marker gene expression
cluster	p_val	avg_log2FC	pct.1	pct.2	p_val_adj	gene
Retinal stem cell	0	1.45319	0.498	0.012	0	col15a1b
Retinal stem cell	2.41038e-221	3.21319	0.755	0.104	4.3582e-217	fabp11a
Retinal stem cell	1.57136e-203	1.80645	0.515	0.043	2.84117e-199	ggctb
Retinal stem cell	6.83191e-147	1.63547	0.782	0.178	1.23528e-142	dkc1
Retinal stem cell	1.73053e-146	2.32256	0.83	0.219	3.12897e-142	npm1a
Retinal stem cell	3.4966e-146	1.79722	0.782	0.162	6.32221e-142	foxp4
Retinal stem cell	3.88834e-128	1.62689	0.795	0.219	7.03051e-124	fbl
Retinal stem cell	5.69774e-127	1.66938	0.825	0.241	1.03021e-122	nop58
Retinal stem cell	1.06537e-125	1.40789	0.834	0.248	1.9263e-121	pa2g4a
Retinal stem cell	4.87387e-111	1.61665	0.882	0.346	8.81244e-107	nop56
Retinal stem cell	7.5675e-111	1.50734	0.865	0.317	1.36828e-106	hspe1
Retinal stem cell	7.90713e-111	1.43552	0.803	0.25	1.42969e-106	snu13b
Retinal stem cell	7.9843e-106	1.41484	0.734	0.205	1.44364e-101	hspd1
Retinal stem cell	4.22797e-91	1.34207	0.891	0.446	7.64459e-87	ranbp1
Retinal stem cell	2.84271e-88	1.26052	0.996	0.803	5.1399e-84	TXN
Retinal stem cell	4.03104e-86	1.42053	0.948	0.789	7.28853e-82	eif5a2
Retinal stem cell	4.49661e-86	1.55265	0.956	0.496	8.13032e-82	pcna
Retinal stem cell	9.06782e-84	1.84987	0.908	0.617	1.63955e-79	ncl
Retinal stem cell	7.78089e-77	1.34372	0.961	0.581	1.40686e-72	stmn1a
Retinal stem cell	9.36741e-27	1.50151	0.384	0.147	1.69372e-22	fosab
Retinal progenitor	0	2.03858	0.664	0.194	0	hes2.2
Retinal progenitor	0	1.63869	0.999	0.957	0	hist1h4l-12
Retinal progenitor	0	1.5858	0.892	0.472	0	si:ch211-113a14.18
Retinal progenitor	0	1.57886	0.865	0.41	0	rrm2-1
Retinal progenitor	0	1.55944	0.995	0.824	0	hist1h4l-17
Retinal progenitor	0	1.32846	0.646	0.178	0	foxn4
Retinal progenitor	1.26195e-301	1.55336	0.869	0.462	2.28173e-297	si:ch211-113a14.12
Retinal progenitor	1.38017e-296	1.67233	0.935	0.683	2.49549e-292	si:dkey-108k21.10
Retinal progenitor	3.63132e-295	1.51636	0.814	0.384	6.5658e-291	si:dkey-261m9.12
Retinal progenitor	2.08205e-289	1.53275	0.799	0.371	3.76456e-285	zgc:153405
Retinal progenitor	1.79405e-286	1.35965	0.867	0.437	3.24381e-282	mki67
Retinal progenitor	6.55618e-283	1.59762	0.984	0.924	1.18542e-278	hist1h4l-7
Retinal progenitor	5.23418e-278	1.49117	0.858	0.467	9.46392e-274	hist1h2a6
Retinal progenitor	1.0946e-257	1.36796	0.767	0.363	1.97915e-253	si:ch1073-153i20.4
Retinal progenitor	3.7561e-250	1.42726	0.781	0.387	6.79141e-246	zgc:173552-4
Retinal progenitor	1.16453e-248	1.36184	0.812	0.422	2.10559e-244	si:ch211-113a14.19-3
Retinal progenitor	1.30118e-248	1.38574	0.87	0.531	2.35267e-244	hist1h4l-11
Retinal progenitor	2.67942e-234	1.40516	0.784	0.403	4.84466e-230	hist1h4l-15
Retinal progenitor	8.54885e-231	1.34026	0.809	0.42	1.54572e-226	pcna
Retinal progenitor	7.84552e-175	1.30372	0.638	0.305	1.41855e-170	insm1a
Muller glia	3.40197e-265	1.92351	0.657	0.051	6.1511e-261	efhd1
Muller glia	4.40577e-218	3.03753	0.848	0.124	7.96607e-214	her12
Muller glia	9.90171e-206	2.53672	0.933	0.178	1.79033e-201	notch3
Muller glia	1.16241e-190	1.83816	0.686	0.082	2.10176e-186	her4.2-1
Muller glia	1.36895e-190	2.4815	0.595	0.06	2.4752e-186	hsd11b2
Muller glia	2.52492e-181	2.15101	0.79	0.131	4.56531e-177	cldn5b
Muller glia	7.02557e-180	2.12419	0.843	0.153	1.27029e-175	klf6a
Muller glia	2.83496e-149	2.03298	0.676	0.104	5.1259e-145	si:ch73-21g5.7
Muller glia	6.1482e-148	2.16853	0.524	0.061	1.11166e-143	rlbp1a
Muller glia	9.27384e-144	1.71867	0.724	0.133	1.6768e-139	tjp2b
Muller glia	4.09969e-143	3.3216	0.943	0.307	7.41265e-139	id1
Muller glia	3.67087e-140	2.15332	0.581	0.083	6.6373e-136	slc1a2b
Muller glia	1.87397e-125	1.88543	0.89	0.275	3.38833e-121	lfng
Muller glia	7.06967e-116	1.64706	0.562	0.089	1.27827e-111	her4.1
Muller glia	3.04965e-113	2.278	0.905	0.348	5.51407e-109	crabp1a
Muller glia	1.84949e-104	2.75839	1	0.957	3.34406e-100	fabp7a
Muller glia	6.37965e-78	1.67657	0.767	0.26	1.1535e-73	olig2
Muller glia	5.22722e-73	1.80298	0.867	0.49	9.45133e-69	acbd7
Muller glia	1.21785e-64	1.68348	0.771	0.34	2.202e-60	cotl1
Muller glia	1.22487e-59	1.62056	0.571	0.163	2.21469e-55	her15.2
Amacrine	0	2.07975	0.764	0.171	0	tfap2a
Amacrine	0	2.01022	0.72	0.157	0	pax10
Amacrine	0	1.92806	0.607	0.12	0	tfap2b
Amacrine	0	1.52231	0.773	0.097	0	slc32a1
Amacrine	2.24605e-302	2.12077	0.619	0.133	4.06109e-298	tfap2c
Amacrine	1.23956e-261	1.65397	0.606	0.139	2.24126e-257	meis2a-1
Amacrine	1.336e-227	1.6977	0.929	0.633	2.41563e-223	pax6a
Amacrine	7.32754e-226	1.22884	0.845	0.397	1.32489e-221	mab21l1
Amacrine	3.42413e-213	1.2521	0.925	0.538	6.19116e-209	elavl3
Amacrine	3.16787e-199	1.2033	0.401	0.069	5.72783e-195	meis2a-2
Amacrine	5.83686e-191	1.5984	0.535	0.151	1.05536e-186	lmo4b
Amacrine	7.17692e-178	1.69344	0.707	0.303	1.29766e-173	bhlhe22
Amacrine	4.2244e-174	1.63048	0.894	0.663	7.63814e-170	pax6b
Amacrine	4.83356e-173	1.228	0.606	0.202	8.73956e-169	barhl2
Amacrine	2.0099e-170	1.94157	0.361	0.066	3.63411e-166	tfap2e
Amacrine	2.17688e-156	1.47517	0.385	0.084	3.93601e-152	scrt1a
Amacrine	1.35802e-144	1.24848	0.478	0.15	2.45543e-140	s1pr1
Amacrine	1.57794e-143	1.20708	0.395	0.096	2.85308e-139	prdm13
Amacrine	2.29052e-115	1.61374	0.647	0.313	4.14149e-111	pbx1a
Amacrine	5.38585e-80	1.67684	0.491	0.224	9.73815e-76	id2a
Cholinergic amacrine	6.45433e-283	1.4372	0.652	0.029	1.16701e-278	rassf4a
Cholinergic amacrine	9.26269e-248	1.50744	0.844	0.066	1.67479e-243	foxn3
Cholinergic amacrine	1.71566e-167	2.372	0.904	0.138	3.10208e-163	nrxn1a
Cholinergic amacrine	3.90368e-159	3.25756	0.97	0.186	7.05825e-155	sox2
Cholinergic amacrine	3.92317e-147	2.3808	0.948	0.182	7.09348e-143	tiam1a
Cholinergic amacrine	4.14192e-113	2.04951	0.719	0.115	7.489e-109	rbfox1
Cholinergic amacrine	2.99347e-107	1.73504	0.889	0.193	5.41249e-103	pcdh19
Cholinergic amacrine	9.45316e-97	1.80683	0.948	0.245	1.70923e-92	tfap2a
Cholinergic amacrine	2.36656e-95	1.42802	0.867	0.185	4.27897e-91	slc32a1
Cholinergic amacrine	1.06273e-89	1.31637	0.674	0.123	1.92152e-85	rhocb
Cholinergic amacrine	5.86991e-89	1.81626	0.926	0.248	1.06134e-84	barhl2
Cholinergic amacrine	1.16455e-81	1.91876	0.526	0.079	2.10562e-77	slit2
Cholinergic amacrine	8.04282e-69	1.3097	0.83	0.232	1.45422e-64	stxbp1a
Cholinergic amacrine	4.7682e-68	1.37066	0.681	0.16	8.62138e-64	si:dkey-56f14.7
Cholinergic amacrine	2.65744e-64	1.88648	0.993	0.691	4.80492e-60	pax6b
Cholinergic amacrine	1.3947e-62	1.67806	0.689	0.174	2.52176e-58	syt1a
Cholinergic amacrine	2.31198e-57	1.59824	0.948	0.44	4.18029e-53	isl1
Cholinergic amacrine	4.24326e-47	1.63915	0.993	0.868	7.67224e-43	ppdpfb
Cholinergic amacrine	2.85564e-41	1.48228	0.956	0.695	5.16329e-37	gnb1a
Cholinergic amacrine	5.70519e-39	1.53927	0.933	0.714	1.03155e-34	ppp1r14c
PR progenitor	4.29279e-275	1.32112	0.737	0.093	7.7618e-271	gngt2a
PR progenitor	5.13588e-247	1.83304	0.697	0.098	9.28618e-243	six7
PR progenitor	5.85284e-197	1.6102	0.915	0.289	1.05825e-192	msi1
PR progenitor	2.83955e-192	2.46272	0.711	0.144	5.13418e-188	ly6pge
PR progenitor	6.21169e-173	1.49345	0.932	0.314	1.12314e-168	prdm1b
PR progenitor	6.55605e-162	1.33551	0.773	0.215	1.1854e-157	btg3
PR progenitor	1.72398e-154	1.90206	0.861	0.304	3.11713e-150	pde6gb
PR progenitor	8.34215e-126	1.83818	0.955	0.574	1.50834e-121	stmn1a
PR progenitor	1.25597e-122	1.26089	0.592	0.13	2.27091e-118	tulp1a
PR progenitor	1.26459e-121	1.43731	0.983	0.593	2.2865e-117	neurod1
PR progenitor	6.8944e-112	1.25136	0.626	0.169	1.24658e-107	hsp90aa1.2
PR progenitor	4.57579e-107	1.57217	0.992	0.857	8.27349e-103	hist1h4l-17
PR progenitor	5.36692e-100	1.33596	0.83	0.361	9.70393e-96	dut
PR progenitor	6.2197e-96	1.496	1	0.965	1.12458e-91	hist1h4l-12
PR progenitor	1.93828e-88	1.43638	0.992	0.935	3.5046e-84	hist1h4l-7
PR progenitor	5.7409e-85	1.29612	0.918	0.551	1.03801e-80	si:ch211-113a14.18
PR progenitor	9.79508e-84	1.52438	0.949	0.787	1.77105e-79	zgc:110425
PR progenitor	1.68589e-83	1.37705	0.759	0.32	3.04826e-79	ccnd1
PR progenitor	3.12427e-70	1.3655	0.703	0.32	5.64899e-66	hist1h4l-21
PR progenitor	3.70433e-48	1.5739	0.323	0.093	6.6978e-44	thrb
PR	0	2.8597	0.949	0.123	0	tulp1a
PR	0	2.18211	0.634	0.043	0	rcvrn2
PR	0	2.11168	0.886	0.097	0	gngt2a
PR	0	1.98934	0.732	0.035	0	ckmt2a
PR	0	1.66488	0.724	0.044	0	arl13a
PR	0	1.57593	0.72	0.032	0	ndrg1a
PR	0	1.56085	0.724	0.033	0	si:dkey-220f10.4
PR	0	1.53957	0.772	0.042	0	zgc:109965
PR	0	1.52684	0.736	0.038	0	opn6a
PR	0	1.49575	0.744	0.051	0	tmx3a
PR	3.217e-281	1.9959	0.835	0.104	5.81666e-277	elovl4b
PR	4.29585e-229	2.5483	0.874	0.147	7.76733e-225	ly6pge
PR	4.93739e-216	1.56393	0.815	0.13	8.92729e-212	atp2b1b
PR	3.62196e-207	1.67833	0.433	0.029	6.54887e-203	rbp4l
PR	3.80927e-172	1.84859	0.685	0.108	6.88753e-168	six7
PR	1.66177e-141	1.89955	0.752	0.171	3.00464e-137	hsp90aa1.2
PR	1.64829e-132	1.63635	0.902	0.3	2.98028e-128	msi1
PR	1.54071e-121	2.00559	0.996	0.598	2.78575e-117	neurod1
PR	6.99127e-110	1.54254	1	0.83	1.26409e-105	anp32e
PR	2.15839e-98	1.51044	0.815	0.347	3.90259e-94	selenot1a
Early bipolar	1.61063e-159	1.12208	0.863	0.425	2.91218e-155	tp53inp1
Early bipolar	3.64251e-133	1.11799	0.968	0.699	6.58602e-129	neurod4
Early bipolar	9.8691e-130	1.32739	0.965	0.691	1.78443e-125	vsx1
Early bipolar	4.2575e-126	1.03089	0.758	0.348	7.69798e-122	scg3
Early bipolar	5.05216e-126	0.923524	0.997	0.914	9.13481e-122	ckbb
Early bipolar	5.221e-118	0.996057	0.758	0.397	9.44008e-114	ptenb
Early bipolar	8.65469e-115	1.02345	0.986	0.797	1.56485e-110	mdka
Early bipolar	3.92091e-109	0.790747	0.563	0.196	7.0894e-105	prickle1b
Early bipolar	7.35786e-106	0.884628	0.992	0.877	1.33037e-101	btg1
Early bipolar	3.48233e-101	0.977741	0.848	0.49	6.2964e-97	otx2b
Early bipolar	3.27184e-96	1.20159	0.658	0.32	5.91581e-92	prox1a
Early bipolar	3.39535e-92	0.807182	0.983	0.822	6.13914e-88	mdkb
Early bipolar	5.99339e-92	0.829874	0.998	0.909	1.08366e-87	histh1l
Early bipolar	1.79696e-85	0.800246	0.952	0.681	3.24908e-81	crx
Early bipolar	1.72817e-72	0.787363	0.702	0.413	3.12471e-68	si:ch211-260e23.9
Early bipolar	5.03693e-71	0.825592	0.862	0.604	9.10728e-67	myt1b
Early bipolar	3.48479e-65	1.00139	0.684	0.39	6.30085e-61	gadd45gb.1
Early bipolar	3.69829e-59	0.872064	0.667	0.382	6.68688e-55	tmem178b
Early bipolar	1.48658e-55	0.76985	0.528	0.248	2.68789e-51	olig2
Early bipolar	5.06354e-29	0.939355	0.365	0.197	9.15538e-25	lhx4
ON bipolar	0	3.63022	0.998	0.376	0	gnb3a
ON bipolar	0	2.90679	0.998	0.575	0	gng13b
ON bipolar	1.41943e-274	1.50407	0.72	0.14	2.56647e-270	slitrk6
ON bipolar	1.35101e-267	2.28964	0.684	0.135	2.44275e-263	rs1a
ON bipolar	1.07287e-239	1.73842	0.896	0.303	1.93986e-235	syt5b
ON bipolar	6.04309e-238	1.87233	0.941	0.403	1.09265e-233	isl1
ON bipolar	4.7635e-232	1.83963	0.809	0.26	8.61289e-228	nsg2
ON bipolar	2.72361e-212	1.79574	1	0.823	4.92456e-208	mdkb
ON bipolar	1.47089e-207	1.44795	0.809	0.249	2.65951e-203	pcp4l1
ON bipolar	5.8753e-204	1.33149	0.796	0.236	1.06231e-199	samsn1a
ON bipolar	9.71913e-187	1.89919	0.995	0.692	1.75732e-182	vsx1
ON bipolar	5.24655e-169	1.36714	1	0.878	9.4863e-165	btg1
ON bipolar	3.05368e-164	1.66425	0.68	0.213	5.52136e-160	bhlhe23
ON bipolar	9.30236e-159	1.26132	1	0.68	1.68196e-154	crx
ON bipolar	1.9445e-152	1.37613	0.705	0.231	3.51585e-148	calb2b
ON bipolar	9.01666e-151	1.18426	0.816	0.356	1.6303e-146	ddah2
ON bipolar	1.45285e-118	1.16378	0.459	0.12	2.6269e-114	gnao1b
ON bipolar	5.47395e-115	1.16086	0.78	0.375	9.89745e-111	tmem178b
ON bipolar	1.57825e-99	1.21869	0.679	0.311	2.85364e-95	hunk
ON bipolar	9.97492e-29	1.29388	0.366	0.199	1.80357e-24	lhx4
OFF bipolar	2.86478e-298	2.3895	0.672	0.097	5.17982e-294	fezf2
OFF bipolar	1.40275e-289	1.88482	0.93	0.236	2.53631e-285	samsn1a
OFF bipolar	6.32879e-241	2.00668	0.854	0.228	1.14431e-236	calb2b
OFF bipolar	3.58373e-217	1.12837	0.583	0.091	6.47974e-213	nexn
OFF bipolar	1.07813e-214	1.76068	0.919	0.312	1.94937e-210	syt5b
OFF bipolar	5.63451e-209	1.79335	0.847	0.256	1.01878e-204	pcp4l1
OFF bipolar	1.63243e-204	1.24105	0.677	0.146	2.95159e-200	sema4c
OFF bipolar	6.98087e-187	1.37539	0.81	0.256	1.26221e-182	daam1a
OFF bipolar	1.13544e-159	1.29921	0.937	0.544	2.05299e-155	mpp6b
OFF bipolar	9.20192e-153	1.79225	0.998	0.697	1.6638e-148	vsx1
OFF bipolar	9.53846e-143	1.26034	0.882	0.374	1.72465e-138	tmem178b
OFF bipolar	3.45118e-139	1.25236	0.828	0.361	6.24008e-135	rorab
OFF bipolar	1.18261e-137	1.24175	0.797	0.322	2.13827e-133	cspg5b
OFF bipolar	2.86348e-137	1.21609	0.965	0.515	5.17746e-133	otx5
OFF bipolar	1.51418e-135	1.2428	0.996	0.686	2.73779e-131	crx
OFF bipolar	5.75349e-123	1.22759	0.764	0.311	1.04029e-118	hunk
OFF bipolar	2.21446e-120	1.90133	0.845	0.405	4.00397e-116	zfhx4
OFF bipolar	2.55565e-114	1.60725	0.648	0.223	4.62087e-110	bhlhe23
OFF bipolar	2.65028e-100	1.2144	0.854	0.522	4.79197e-96	bcl2l10
OFF bipolar	5.69105e-84	1.13841	0.731	0.362	1.029e-79	ndrg1b
Early RGC	0	3.83305	0.941	0.053	0	cxcr4b
Early RGC	6.28805e-147	1.89249	0.831	0.123	1.13694e-142	ebf2
Early RGC	8.45129e-145	2.2508	0.897	0.142	1.52808e-140	ebf3a-1
Early RGC	1.8376e-144	1.35364	0.779	0.098	3.32257e-140	klf7b
Early RGC	1.60394e-135	1.46663	0.647	0.072	2.90009e-131	hey1
Early RGC	2.88088e-129	1.49599	0.566	0.055	5.20892e-125	barhl1a
Early RGC	3.65765e-129	1.24831	0.684	0.086	6.6134e-125	pak1
Early RGC	4.00249e-129	2.12139	0.941	0.176	7.23691e-125	zgc:158291
Early RGC	4.35938e-128	2.80961	0.882	0.163	7.88219e-124	atoh7
Early RGC	2.05207e-125	1.8152	0.765	0.117	3.71035e-121	btbd6b
Early RGC	1.83441e-116	2.46222	0.941	0.208	3.3168e-112	rbpms2b
Early RGC	8.13131e-112	2.69075	0.824	0.158	1.47022e-107	alcama
Early RGC	4.39436e-101	2.04058	0.949	0.281	7.94544e-97	dag1
Early RGC	2.14539e-76	1.35068	0.522	0.081	3.87909e-72	her13
Early RGC	1.09385e-72	2.27292	1	0.588	1.97778e-68	elavl3
Early RGC	8.18373e-70	1.42188	0.684	0.152	1.4797e-65	mllt11
Early RGC	3.87943e-65	1.69312	0.537	0.099	7.0144e-61	adcyap1b
Early RGC	1.77305e-51	1.59811	0.963	0.641	3.20586e-47	sox11b
Early RGC	1.73265e-47	1.35076	0.978	0.613	3.13281e-43	tubb5
Early RGC	1.97349e-29	1.22879	0.765	0.379	3.56826e-25	pou2f2a-2
RGC	0	3.19888	0.947	0.128	0	rbpms2a
RGC	0	3.0261	0.947	0.203	0	tmsb
RGC	0	2.97052	0.781	0.156	0	ebf3a-2
RGC	0	2.8318	0.947	0.131	0	rbpms2b
RGC	0	2.79409	0.785	0.081	0	isl2b
RGC	0	2.65922	0.908	0.149	0	gap43
RGC	0	2.50321	0.839	0.17	0	id4
RGC	0	2.42525	0.837	0.11	0	zgc:158291
RGC	0	2.39411	0.83	0.068	0	islr2
RGC	0	2.24551	0.98	0.574	0	tubb5
RGC	0	2.17354	0.848	0.161	0	rtn1b
RGC	0	2.12184	0.701	0.061	0	pou4f2
RGC	0	2.11734	0.866	0.104	0	stmn2b
RGC	0	1.90625	0.856	0.219	0	gng3
RGC	0	1.86124	0.781	0.062	0	stmn2a
RGC	0	1.82996	0.708	0.104	0	alcama
RGC	0	1.77023	0.591	0.032	0	pou4f1
RGC	1.80911e-279	1.82479	0.994	0.546	3.27105e-275	elavl3
RGC	1.88867e-252	1.79601	0.412	0.044	3.4149e-248	sox6
RGC	2.43471e-251	2.04216	0.775	0.23	4.4022e-247	zfhx3
Horizontal	0	2.24078	0.894	0.031	0	rem1
Horizontal	0	2.14089	0.936	0.024	0	onecutl
Horizontal	0	1.992	0.511	0.01	0	CABZ01114053.1
Horizontal	0	1.55392	0.674	0.013	0	btbd17a
Horizontal	0	1.50227	0.745	0.014	0	prkar2ab
Horizontal	0	1.4734	0.652	0.011	0	tnr
Horizontal	3.74599e-261	3.07208	0.83	0.066	6.77313e-257	si:ch211-56a11.2
Horizontal	4.77046e-241	1.38937	0.433	0.014	8.62548e-237	hmx3a
Horizontal	4.58634e-176	1.74589	0.702	0.068	8.29256e-172	atp1b1a
Horizontal	1.38495e-133	1.58935	0.78	0.112	2.50413e-129	onecut1
Horizontal	3.40097e-132	1.48568	0.638	0.075	6.14929e-128	eno1a
Horizontal	1.52211e-127	1.36131	0.688	0.087	2.75212e-123	pcdh8
Horizontal	2.32893e-117	4.64462	0.979	0.321	4.21095e-113	pde6gb
Horizontal	3.84965e-112	1.32249	0.78	0.127	6.96055e-108	prdm13
Horizontal	5.62785e-111	1.41458	0.809	0.152	1.01757e-106	onecut2
Horizontal	1.70215e-83	2.09791	0.688	0.142	3.07766e-79	cdh6
Horizontal	4.13621e-69	1.57243	0.894	0.342	7.47869e-65	cotl1
Horizontal	2.16869e-68	1.90335	1	0.987	3.92122e-64	tmsb4x
Horizontal	1.56543e-54	1.86753	0.943	0.589	2.83045e-50	gapdhs
Horizontal	6.76832e-54	1.23763	0.887	0.339	1.22378e-49	pcbp3
