## Supplementary table 2 for "Unique functions of two overlapping *PAX6* retinal enhancers"

### Sheet: Sheet1
Supplementary table 4. Topic correlations
	mCherry	eGFP
fit_topic1	0.467648	-0.0452546
fit_topic2	-0.316478	-0.134403
fit_topic3	0.165932	-0.0519027
fit_topic4	-0.14913	0.0588932
fit_topic5	-0.112505	0.239402
fit_topic6	0.218179	-0.164342
fit_topic7	0.0974365	-0.0659491
fit_topic8	-0.108256	-0.183192
