## Supplementary table 4 for "Unique functions of two overlapping *PAX6* retinal enhancers"

### Sheet: topic5_genes
Supplementary table 3. Topic 5 genes.
genes	postmean_lfc	z	lfsr
tfap2e	8.76253	22.633	9.10602e-111
tfap2a	8.01417	27.3765	4.27515e-162
slc32a1	7.99357	6.79174	9.78637e-10
tfap2b	6.96115	24.7402	5.74045e-132
nr4a2b	6.1648	13.4161	4.09523e-38
gbx2	6.13905	10.0268	5.85934e-21
gad2	5.90453	12.8089	1.33581e-34
nr4a2a	5.90158	9.19122	1.93491e-17
gad1b	5.72114	7.7147	4.8088e-12
zgc:172323	5.68696	17.8822	3.15646e-68
chgb	5.45143	8.962	1.92086e-16
pou3f3b	5.3167	10.0616	6.52297e-21
zmat4a	5.19787	5.35952	1.57879e-05
kctd15a	4.88062	17.4957	4.21882e-65
pvalb6	4.87326	9.31225	9.98326e-18
rnf220b	4.83626	8.41866	2.46951e-14
slit1b	4.79232	8.7333	1.74852e-15
nrxn3a	4.67154	9.86271	5.61835e-20
LO018303.1	4.57543	4.41779	0.00063068
si:dkey-197i20.6	4.55762	10.9206	1.06792e-24
tll1	4.47962	6.38247	5.3086e-08
slc18a3a	4.31395	8.94204	2.76096e-16
meis2a-2	4.1149	21.2214	2.63329e-96
crhb	4.10815	5.84088	9.28753e-07
pou3f3a	4.03233	9.02464	1.1417e-16
tfap2c	4.02678	16.4407	2.42748e-57
kcna4	4.01228	6.82768	2.3931e-09
mn1b	3.83076	6.32769	4.36731e-08
fosl2	3.65907	6.95882	6.38189e-10
gldn	3.54483	5.84768	4.44579e-07
scrt1a	3.41797	13.4951	1.1342e-38
megf10	3.28211	3.89276	0.00136852
pbx3a	3.19838	5.8905	1.90531e-07
tcima	3.15232	12.2626	3.67078e-32
whrnb	3.11622	5.80926	2.58513e-07
znf385a	3.066	13.9214	1.20188e-41
slc6a1a	2.931	7.56024	1.95061e-12
prdm13	2.87252	11.9928	3.92601e-31
chata	2.84216	3.15623	0.00640759
lmo4b	2.70024	33.2456	1.03662e-239
syt6b	2.69472	6.46365	2.54313e-09
ret	2.68005	8.17846	9.76635e-15
mafb	2.66188	5.05333	7.45251e-06
cplx3b	2.63076	4.4086	0.000135504
calb1	2.62105	4.79359	2.50842e-05
tbx3a	2.61419	25.111	7.86765e-137
plk2b	2.6091	4.60546	5.81388e-05
WSCD1	2.57952	6.82866	2.03848e-10
crhbp	2.54073	3.12078	0.00631803
si:ch73-367j5.3	2.51638	3.01737	0.00776142
olfm2a	2.48305	12.4889	4.46849e-34
kremen1	2.45592	4.6347	4.79948e-05
slc30a2	2.44698	3.27342	0.00444957
kctd4	2.41322	4.41572	0.000121454
pax10	2.40721	60.3042	0
rnd1b	2.3562	26.1664	1.24699e-148
rnd3a	2.35514	10.9216	3.91406e-26
plxna2	2.30998	13.3494	7.34089e-39
ebf3a-2	2.26735	8.20982	6.84834e-15
glra4b	2.23144	7.18299	1.8192e-11
pbx1b	2.21558	17.5181	1.18236e-66
rcn3	2.20589	9.63801	2.34234e-20
flrt3	2.2037	6.03945	3.3145e-08
si:dkey-172h23.2	2.18978	5.74471	1.85446e-07
cxxc4	2.18296	7.63071	7.20547e-13
mab21l2	2.12741	40.1581	0
edil3b	2.11471	3.30832	0.00405172
junba	2.10093	21.1739	3.48273e-97
homer2	2.07543	4.02362	0.000558266
zgc:153426	2.06592	13.4535	2.90007e-39
grip2b	2.03788	3.06801	0.00682219
klf7a	2.03532	3.89666	0.000853985
tiam1a	2.03333	19.2847	1.51362e-80
ascl1b-2	2.00455	3.69892	0.00154518
esrrga	1.97006	9.33715	6.27882e-19
id2a	1.95126	72.6578	0
si:ch211-286o17.1	1.95009	7.92137	1.14212e-13
slit2	1.91644	25.7072	4.87774e-143
si:dkey-280e21.3	1.88359	7.85088	2.21738e-13
camta1a	1.88241	7.2393	2.06262e-11
prdm8	1.87332	8.45409	1.779e-15
bhlhe22	1.83261	46.9468	0
calb2b	1.822	17.0126	1.83948e-62
si:dkey-91m11.5	1.80342	12.5006	1.15699e-33
cplx2-1	1.79901	6.59555	1.78329e-09
igsf5b	1.78534	4.86016	2.43203e-05
si:dkey-175m17.7	1.76683	10.927	1.08425e-25
tns1a	1.75241	7.62939	1.43759e-12
rnd1a	1.74724	3.71933	0.00158246
vsnl1a	1.71727	5.41433	1.75853e-06
lhx9	1.6745	18.3452	1.47272e-72
cdh7a	1.64771	3.72957	0.00157575
dscama	1.62825	12.5736	5.78162e-34
nsg2	1.56922	8.85465	7.95961e-17
arhgap4b	1.56669	7.48595	4.62379e-12
gpr132b	1.53121	10.8455	3.06869e-25
eno2	1.52618	4.17302	0.000407015
nfasca	1.52516	21.084	6.43784e-96
slc4a4a	1.49163	4.99008	1.44724e-05
meis2a-1	1.47062	25.1248	2.13925e-136
nhlh2	1.42447	12.0858	2.1692e-31
nol4la	1.39198	10.1641	3.3174e-22
nfia	1.37019	19.5517	1.74269e-82
tshz3a	1.36573	3.23856	0.00514173
mapk11	1.36558	6.74747	6.85597e-10
maptb	1.35679	4.67893	5.45592e-05
rapgef2	1.32476	6.09587	3.77651e-08
lhx2b	1.3233	10.9038	1.35113e-25
gnb2	1.26801	2.92109	0.00954639
cyth1a-1	1.26666	6.1761	2.19263e-08
dlg5a	1.23389	9.8922	3.85274e-21
lypd6	1.22143	5.93636	8.47072e-08
nr2f5	1.16932	11.7739	5.74827e-30
CTBP1	1.14879	13.8429	2.019e-41
ppp2r5b	1.14058	5.77888	1.8926e-07
rnf220a	1.13648	6.29242	9.22053e-09
kif13ba	1.12152	7.56099	1.64884e-12
gnai2b	1.1202	3.1251	0.00627994
si:ch73-386h18.1	1.11022	14.9563	2.20003e-48
olfm1a	1.09487	3.52452	0.00251335
hmgb2b	1.06616	3.59735	0.00206857
gng2	1.0593	8.3023	4.63628e-15
pax6b	1.05057	26.9334	3.98215e-157
slc1a2b	1.03755	3.86125	0.000967481
msi2b	1.03505	9.54776	7.60539e-20
kcnq2b	1.02713	3.43761	0.00308185
s1pr1	1.01178	8.5429	5.97578e-16
nhp2	1.00697	5.33942	1.85696e-06
efna1a	1.00544	12.1051	8.64277e-32
rufy3	0.962656	14.4601	2.55901e-45
ptf1a	0.959123	5.21324	3.53097e-06
dkc1	0.951059	4.06517	0.000495168
gnao1a	0.947221	5.95301	6.30907e-08
tshz1	0.939608	7.38542	5.24675e-12
hmx4	0.938369	7.55663	1.4856e-12
CR846082.1	0.937292	3.49876	0.00263812
kif21b	0.926058	9.22831	1.40463e-18
barhl2	0.906599	14.9319	2.55634e-48
slc2a3a	0.903995	5.78508	1.68598e-07
fgf13b	0.886622	5.88384	9.71812e-08
uck2a	0.881507	10.4937	6.10035e-24
znf703	0.879695	3.16503	0.00569204
tsr1	0.839588	6.58043	1.44909e-09
fxyd6l	0.830599	6.70031	6.71577e-10
CR847844.1	0.82024	2.97095	0.00845139
carmil3	0.817279	6.90232	1.77712e-10
myt1b	0.804024	10.0641	5.52048e-22
pa2g4a	0.80339	5.21276	3.98092e-06
fezf2	0.79291	3.2964	0.00434858
arhgef12a	0.789449	4.14357	0.000402911
pdia8	0.757015	9.60122	5.655e-20
si:ch211-262h13.3	0.754296	5.34016	2.24651e-06
celf5a	0.754257	7.00943	9.73003e-11
snu13b	0.752977	5.60827	5.47473e-07
src	0.750737	4.43188	0.000142517
igdcc3	0.749632	10.2891	6.55408e-23
si:ch211-244c8.4	0.735695	7.82182	2.71115e-13
tuba1c	0.717279	11.9948	4.63466e-31
syt1a	0.696119	14.034	1.71737e-42
nifk	0.693733	4.11623	0.000473763
fbl	0.687002	4.22099	0.000331201
slmapb	0.684609	10.1963	2.05442e-22
hdac4	0.67818	5.95179	9.2594e-08
eif6	0.677447	8.5344	1.01782e-15
nrp1a	0.670907	9.36938	6.44033e-19
coro1ca	0.660506	4.74412	4.29483e-05
rrp9	0.658299	3.31939	0.00427533
ptprk	0.656825	5.87021	1.53097e-07
rims2a	0.656106	4.34733	0.000213392
tox2	0.655314	4.66304	6.09495e-05
eif4ebp1	0.653224	10.953	8.12374e-26
si:ch211-56a11.2	0.641309	4.12564	0.000471451
pacsin1b	0.640222	4.35346	0.000210305
cotl1	0.639632	78.1407	0
map2	0.634864	7.98707	9.77359e-14
pes	0.629894	5.67234	4.75312e-07
rpz2	0.623188	4.31098	0.000247495
tox	0.621453	14.6265	4.68759e-46
ppdpfb	0.615987	11.9901	6.73457e-31
bysl	0.607539	4.35929	0.000207659
anos1a	0.604326	6.08547	4.76539e-08
foxn3	0.601919	5.54403	9.66073e-07
pax6a	0.590245	22.4812	4.01191e-109
sumo3b	0.58814	6.23867	1.94618e-08
adam22	0.586302	4.68891	5.6112e-05
ephb2b	0.582073	6.33925	1.06175e-08
tmeff1b	0.578498	6.8126	5.23416e-10
tnc	0.565702	4.00222	0.000701828
rab3aa	0.560102	22.0703	3.94979e-105
id4	0.555493	3.07928	0.00704157
ncl	0.553264	9.35029	9.79867e-19
tmem74b	0.552752	4.77888	3.7636e-05
ublcp1	0.529663	4.44851	0.000141968
gdi1	0.528988	3.44592	0.00315797
nr2f2	0.527352	6.34586	1.00106e-08
atp5if1a	0.523304	4.51885	0.000106842
ttyh3b	0.522281	8.12024	3.78944e-14
ENSDARG00000071353	0.52223	4.69018	5.29368e-05
fabp3	0.520943	13.2737	7.76455e-38
tspan18b	0.5187	5.97122	8.9916e-08
glud1b	0.518566	4.46953	0.000128801
ddx18	0.518413	3.19013	0.00555131
ahr1b	0.511454	3.37882	0.00365366
si:dkey-276j7.1	0.504373	8.91572	4.76697e-17
mbd3b	0.502971	7.42689	7.11975e-12
marcksl1a	0.499343	24.1113	1.5048e-125
fgfr4	0.498761	3.52797	0.00252924
trim8b	0.48399	6.61824	1.66351e-09
parp1	0.480689	3.77383	0.00128113
gpatch4	0.479653	11.0566	3.05575e-26
rcc2	0.469341	11.9982	6.2958e-31
eif2s2	0.466409	5.41924	1.52891e-06
rplp1	0.462014	55.0765	0
cdh6	0.461402	3.77123	0.00125269
hpca	0.459327	6.45263	4.29945e-09
vps26c	0.451914	3.60761	0.00194596
tmsb4x	0.451737	25.5916	1.48595e-141
si:dkey-70p6.1	0.44651	3.64846	0.00172784
nr2f6a	0.443816	4.46912	0.000107917
CU929259.1	0.443441	3.16991	0.00549537
hmgb3a	0.440681	21.0458	1.24552e-95
mrps6	0.435341	3.37126	0.00345521
anks1b	0.430896	18.9947	7.17418e-78
ndrg4	0.426557	9.05798	9.87819e-18
auts2a	0.418667	4.99198	1.01118e-05
bcor	0.413533	4.45372	0.000103588
tcf3b	0.413326	4.32803	0.000169811
cdh2	0.411258	6.17736	1.77706e-08
skp1	0.408969	9.52765	1.18467e-19
psmd4b	0.406701	4.85937	1.76756e-05
id3	0.401696	6.44083	3.368e-09
pelp1	0.400821	5.18638	3.65736e-06
RPS17	0.400671	9.91565	2.68424e-21
myo18ab	0.399291	7.02744	7.18171e-11
vma21	0.393425	6.00341	4.42179e-08
gtf2e2	0.393188	3.86716	0.000814187
drap1	0.387143	5.84696	1.03958e-07
eef1e1	0.377322	4.47238	8.42428e-05
pcdh19	0.373196	5.40929	1.02758e-06
ube2e3	0.372762	9.69505	1.78678e-20
pdia3	0.372445	6.74766	3.87857e-10
cct6a	0.368104	4.99509	7.90019e-06
ppp4ca	0.36435	3.00086	0.00732613
caap1	0.357918	2.87292	0.00944587
blmh	0.356822	3.92957	0.000612993
seta	0.354173	7.93134	6.87636e-14
tubb5	0.345388	8.27046	4.31687e-15
pcdh1g22	0.33882	2.96146	0.00783685
rpl15	0.333852	9.07119	4.21215e-18
hnrnpa1a	0.333719	7.96759	4.49436e-14
gpm6ab	0.333355	151.999	0
cct7	0.324661	12.7999	1.0821e-35
rpl13a	0.322959	12.5041	4.40942e-34
spen	0.322501	14.084	3.72762e-43
cnp	0.322162	3.98849	0.000475613
kdm1a	0.320406	6.34848	3.72292e-09
eef1a1l1	0.317489	20.2728	3.4665e-89
timm10	0.315287	5.34228	1.15837e-06
CU639469.1	0.314244	3.29135	0.0037294
hcfc1a	0.310177	4.85371	1.2978e-05
srsf3b	0.309405	6.11354	1.51737e-08
atp5if1b	0.306552	6.56403	9.13763e-10
max	0.300605	2.86341	0.00953049
meis1b	0.289791	4.6204	3.78782e-05
ddx3xb	0.287365	5.64629	2.22707e-07
hipk2	0.286849	10.5389	2.24956e-24
appa	0.286	3.21075	0.00457944
bcl7a	0.285653	5.87658	6.06483e-08
ptmaa	0.283688	22.2381	2.41141e-107
myca	0.279514	4.55056	5.24861e-05
gtpbp4	0.278447	4.89959	1.06829e-05
pcbp3	0.276598	4.79298	1.77366e-05
h3f3b.1-2	0.276114	934.035	0
rpl17	0.270455	6.58019	8.4371e-10
mibp2	0.267443	6.82726	1.66896e-10
abhd17b	0.263679	4.84389	1.46351e-05
hnrnpr	0.263375	3.40965	0.00292198
bsnb	0.263002	2.9685	0.00797742
rps25	0.260834	11.1047	5.53952e-27
rpl32	0.25916	5.90135	5.73993e-08
romo1	0.258445	5.73132	1.52248e-07
rpl23	0.254714	20.3214	1.26886e-89
paip2b	0.250026	4.43188	9.79601e-05
safb	0.247572	5.54458	4.57519e-07
rps21	0.246703	30.1829	1.4029e-197
ccni	0.242478	7.31359	6.57595e-12
atp6v1e1b	0.237428	3.49348	0.0025455
ppp1r9ba	0.231927	3.18858	0.00537925
si:dkey-151g10.6	0.231738	15.8387	1.95751e-54
atp5f1b	0.230061	4.05662	0.000471164
bcr	0.229186	3.22232	0.00503735
snrnp70	0.229041	4.43335	0.00011173
rpl36a	0.226691	7.06578	4.42163e-11
ckbb	0.226328	4.82779	2.01911e-05
cox4i1	0.225045	14.8151	1.29236e-47
got2b	0.222773	3.44387	0.00306595
rpl22	0.222638	5.05385	7.10317e-06
rab3ab	0.222062	7.38512	4.78648e-12
pgrmc2	0.217889	42.2419	0
celf2	0.21691	4.05483	0.000517691
fthl27-1	0.214483	5.70147	2.59974e-07
cirbpa	0.214384	7.13757	3.06959e-11
rybpa	0.213727	6.55674	1.54347e-09
ldhba	0.209955	3.01449	0.0082619
pfdn4	0.206988	6.22259	1.35495e-08
nme2b.1	0.206206	6.00905	4.90849e-08
psmd12	0.201563	9.9552	1.67297e-21
rpl29	0.20088	7.81476	2.47532e-13
cdk8	0.2006	5.36793	1.82771e-06
baz1a-2	0.198428	5.70728	3.01777e-07
zgc:158463	0.197428	10.5067	6.58425e-24
ptpra	0.197223	3.00252	0.0088103
rpl35	0.193007	4.44473	0.000145623
hspa14	0.186393	11.1802	5.47579e-27
polr2a	0.186248	3.95545	0.00089918
rps15	0.182837	5.24009	4.29829e-06
hmgn7	0.182094	4.85804	2.72578e-05
nexmifa	0.181664	3.94138	0.000970438
ywhae1	0.18029	5.70594	3.76908e-07
naca	0.178391	4.59286	9.08155e-05
zmiz1a	0.17782	10.0127	1.31079e-21
rpl36	0.176885	6.20481	2.18168e-08
rps16	0.175096	3.9658	0.00094075
atp5meb	0.170251	3.8883	0.00122939
smn1	0.170147	5.42999	1.86876e-06
eef1g	0.169311	6.7953	5.62987e-10
pcdh1g33	0.16927	3.73859	0.00189064
si:dkey-67c22.2	0.16859	3.59263	0.00277006
rgs20	0.162523	3.50019	0.00355699
rab2a	0.159296	4.42238	0.000213339
zgc:193541	0.159109	10.0558	1.1e-21
rpl14	0.159077	4.99455	1.81863e-05
mrpl57	0.151397	9.8592	8.43188e-21
eif1	0.149519	5.18961	7.74084e-06
hnrnpm	0.149251	3.09715	0.00859535
top2b	0.145809	3.75336	0.00203319
pnrc2	0.145227	4.57691	0.000127182
faua	0.143781	9.76731	2.25638e-20
zc3h4	0.143696	5.7259	4.96112e-07
hnrnpaba	0.142414	9.18443	5.39125e-18
rpl38	0.141523	7.26779	2.98832e-11
rps10	0.138979	6.40879	9.40718e-09
sox4a-2	0.137639	6.34264	1.43132e-08
rps8a	0.13627	3.27556	0.00628566
zfand5b	0.134723	15.5905	3.45206e-52
gtf2f1	0.133424	6.15699	4.53091e-08
rpl24	0.133336	6.60443	2.8509e-09
rpl27	0.132763	4.11221	0.000740918
rps28	0.132254	5.24838	6.4866e-06
mab21l1	0.131421	4.44573	0.000228
rpl18	0.130589	3.74472	0.00217829
pdap1a	0.120529	271.158	0
pcdh18b	0.117883	3.86375	0.00160548
srpra	0.117446	3.62902	0.00296457
rplp2	0.117277	4.01537	0.00102917
thrap3b	0.116512	7.7752	8.29721e-13
rpl3	0.112616	19.944	1.34315e-85
eif1axb	0.111245	3.17932	0.00781872
rpl7a	0.108855	4.04431	0.000934857
psma1	0.101917	3.83107	0.00173404
ywhaqb	0.100546	7.54332	4.37121e-12
hsp90ab1	0.0447825	4.03007	0.00133655
ppiaa	-0.0407076	-18.5698	0
mt-co2	-0.0425418	-4.0137	0.00149034
eif4a1b	-0.0729656	-15.2776	0
rpl31	-0.0740733	-3.56679	0.00332698
tpt1	-0.0769934	-3.10626	0.00892193
rpl37-2	-0.0797224	-4.65847	8.13817e-05
ptmab	-0.0816174	-6.91842	2.70202e-10
rpl8	-0.0879804	-6.26594	1.96162e-08
ppid	-0.0964914	-41.7279	0
creb1a	-0.0966995	-4.1697	0.000598542
rpl28	-0.102581	-4.04595	0.000917427
si:ch211-288g17.3	-0.105846	-4.23921	0.00048642
ankrd12	-0.109814	-7.67275	1.7838e-12
nsd3	-0.116234	-18.1336	1.11022e-16
zgc:158564	-0.116335	-35.558	1.11022e-16
rps27.2	-0.116572	-5.63512	9.10589e-07
rps5	-0.1167	-4.47832	0.00020507
rpsa	-0.120858	-4.78815	5.70536e-05
rps18	-0.122328	-5.45297	2.37369e-06
zfhx4	-0.122648	-9.78839	0
mt-atp6	-0.133107	-12.2839	1.11022e-16
hnrnpa0a	-0.135371	-8.94478	1.11022e-16
zc4h2	-0.138319	-3.52859	0.00363097
rbm28	-0.13936	-6.33957	1.43886e-08
rpl7	-0.139377	-4.55271	0.000144926
hist2h2l	-0.141347	-3.80466	0.00180091
brd9	-0.143957	-8.82038	1.11022e-16
znf609b	-0.145791	-4.06299	0.000825118
gpm6aa	-0.146867	-6.59583	2.68299e-09
magoh	-0.147707	-4.08937	0.000750987
nabp1a	-0.148631	-6.06571	6.87149e-08
brk1	-0.148704	-29.4347	1.11022e-16
si:ch211-137a8.4	-0.148926	-4.72658	6.61957e-05
ufc1	-0.149989	-13.4592	0
ctnna2	-0.153508	-3.06887	0.00895432
cirbpb	-0.157069	-8.33256	7.10543e-15
marcksa	-0.160423	-8.96901	1.11022e-16
kmt2bb	-0.162308	-4.29978	0.000331264
rps26l	-0.164111	-7.39025	9.58189e-12
mrps14	-0.165417	-6.56235	2.704e-09
tmed4	-0.172402	-5.42504	1.87046e-06
atp6v0cb	-0.173376	-3.01809	0.00925845
sart1	-0.176736	-11.636	1.11022e-16
atp5f1c	-0.189259	-21.8474	0
rpp14	-0.190208	-9.72377	0
mlx	-0.196783	-4.12845	0.00046596
rps27.1	-0.20151	-12.6729	0
phrf1	-0.204854	-3.69426	0.00173336
pitpnbl	-0.206976	-8.36032	2.9976e-15
snrpf	-0.207482	-4.25436	0.000269718
slco5a1a-1	-0.212972	-5.8155	1.39151e-07
si:ch73-290k24.5	-0.212995	-6.37573	4.90939e-09
rpl5b	-0.216056	-4.00919	0.000609185
ndufa2	-0.216189	-74.5545	0
cspg5a	-0.216665	-6.52272	1.85734e-09
cox7c	-0.217356	-3.41188	0.00339451
rbfox2	-0.217749	-6.8249	2.52888e-10
rplp2l	-0.217895	-11.4581	0
cd2bp2	-0.219533	-5.2742	2.42566e-06
eif3f	-0.222451	-6.74196	4.17493e-10
btf3l4	-0.222942	-10.1072	0
zdhhc5a	-0.223179	-5.02478	8.14401e-06
apmap	-0.223574	-8.57175	4.44089e-16
egfra	-0.228034	-32.3436	0
si:ch211-242b18.1	-0.228718	-7.8505	1.34892e-13
cox5ab	-0.229345	-6.35573	4.67279e-09
ndufa3	-0.234118	-3.6312	0.00177612
zgc:171772	-0.236821	-10.2727	0
arglu1a	-0.240228	-3.3225	0.00386061
h2az2b	-0.246137	-6.74163	3.35627e-10
si:dkeyp-69b9.6	-0.24979	-3.24844	0.00446894
zmynd11	-0.252591	-3.27668	0.00415474
arpp19b	-0.253019	-11.3256	0
kdm5c	-0.254321	-6.84631	1.57255e-10
rpl22l1	-0.255348	-4.09074	0.000363919
rbm5	-0.255473	-3.69854	0.00134201
actb2	-0.257408	-9.60022	0
gdi2	-0.263175	-7.21193	1.18653e-11
COX5B	-0.268058	-4.29472	0.000158356
clk4a	-0.278451	-3.07829	0.00621048
bsg	-0.278994	-4.65512	3.30921e-05
ELAPOR2	-0.280604	-11.1738	0
fbxw11b	-0.282899	-3.40145	0.00288288
dock7	-0.288136	-12.5499	0
ogt.1-2	-0.295183	-3.83281	0.000808081
timm8b	-0.295897	-4.96234	7.70295e-06
itm2ca	-0.296599	-23.5527	0
foxg1b	-0.297012	-8.4653	6.66134e-16
fam219ab	-0.297556	-11.1966	0
slc1a4	-0.302638	-5.25218	1.81751e-06
nsun5	-0.303788	-14.7487	0
papola	-0.304672	-4.43944	8.21853e-05
si:ch73-290k24.6	-0.306403	-6.86117	1.28474e-10
actb1	-0.306623	-6.13931	1.29291e-08
tcf20	-0.308158	-20.5448	0
h2az2a	-0.309859	-8.68708	2.22045e-16
aimp1a	-0.311223	-5.58405	3.16349e-07
slkb	-0.311581	-3.32173	0.00346187
csnk1g2b	-0.324225	-65.3794	0
tma7	-0.324573	-9.65531	0
hnrpkl	-0.329833	-3.28324	0.00381604
ssrp1a	-0.333354	-50.5568	0
prdm2b	-0.33494	-8.46424	7.77156e-16
hnrnpa0l-2	-0.337392	-13.5702	0
ptges3a	-0.337395	-12.3051	0
rpl34	-0.348035	-37.9116	0
cox7b	-0.350014	-5.6015	3.29052e-07
rnf10	-0.351112	-6.92255	1.04526e-10
fscn1a	-0.352401	-12.9363	0
slc7a8a	-0.355154	-5.64599	2.64837e-07
smox	-0.355618	-3.81423	0.000892161
kdm2ba	-0.359265	-11.0479	0
uri1	-0.363201	-5.36633	1.22036e-06
pgam1b	-0.372072	-71.4364	0
EPB41L2	-0.372187	-7.28479	9.78617e-12
h2ax1	-0.372224	-26.0889	0
efnb2a	-0.374518	-3.98171	0.000534054
hspe1	-0.375388	-5.3852	1.17762e-06
NAV1	-0.376194	-5.2081	2.90484e-06
six6b	-0.378456	-8.57363	4.44089e-16
knop1	-0.381731	-5.83719	1.06358e-07
PRKAR2B	-0.391319	-3.71289	0.00130133
enox2	-0.396111	-14.8174	0
ache	-0.398745	-3.44008	0.00277784
h3f3b.1-1	-0.402195	-14.4874	0
ctsf	-0.403087	-5.95763	6.10019e-08
zeb2a	-0.404625	-10.3545	0
zgc:165604	-0.414766	-3.28385	0.00413824
pde4ba	-0.416705	-5.99413	5.35612e-08
gnl2	-0.422603	-10.0907	0
gpr85	-0.424274	-5.8685	1.14008e-07
gapdhs	-0.426246	-37.6522	0
pcdh1gb2	-0.426543	-3.44814	0.00283172
zgc:194665	-0.427523	-24.2619	0
fzd3a	-0.433935	-6.1935	1.83577e-08
fyna	-0.438325	-4.44512	0.000116656
plekhg4	-0.451009	-3.58407	0.00206872
sgce	-0.452589	-3.16585	0.00558869
asb2b	-0.452728	-36.6507	1.11022e-16
asb8	-0.454865	-10.0788	0
rnf41	-0.46003	-3.32753	0.00393509
pptc7a	-0.464568	-7.15665	4.28646e-11
rab11bb	-0.467409	-7.61676	1.58928e-12
six3a	-0.469211	-8.18682	1.96509e-14
pcdh2g28	-0.475785	-11.2249	0
si:ch73-46j18.5	-0.477036	-8.42335	2.88658e-15
phactr3b	-0.478454	-7.58482	2.09754e-12
crip3	-0.4813	-5.95734	8.86447e-08
ube2e2	-0.48471	-5.40849	1.7158e-06
atp1b2a	-0.491743	-36.4828	0
ndfip1	-0.496449	-5.73098	3.25746e-07
tubb2b	-0.496787	-6.91839	2.42376e-10
znf281a	-0.497778	-7.69827	9.51461e-13
stx1b	-0.509371	-17.4531	0
frmd4ba	-0.509988	-3.57682	0.00225822
jakmip2	-0.511961	-4.92106	1.90081e-05
necap1	-0.512805	-3.70642	0.00160772
tnrc6c2	-0.513014	-6.43855	5.53595e-09
raph1b	-0.514594	-9.90619	0
rtn1a	-0.522511	-12.7234	0
myt1la	-0.523367	-7.17101	4.53295e-11
lrrtm1	-0.526245	-4.87985	2.3432e-05
sox4b	-0.52625	-6.54268	2.94899e-09
ddit3	-0.526508	-3.09786	0.00673042
si:dkey-81l17.6	-0.530048	-12.3557	0
kalrnb	-0.531076	-4.3618	0.000197712
rnasekb	-0.531925	-14.0592	0
qdprb1	-0.532315	-10.5305	0
2008-03-01	-0.538957	-5.36692	2.36492e-06
atp6v1aa	-0.555728	-8.22759	1.60982e-14
fbxl16	-0.56234	-3.94425	0.000838876
slc35g2b	-0.574417	-5.83391	2.03326e-07
ywhah	-0.576625	-46.5569	0
arhgef4	-0.585147	-8.18797	2.16493e-14
nkain2	-0.597934	-3.78619	0.00134681
znhit3	-0.599963	-4.83316	3.01609e-05
cacnb4a	-0.600448	-5.06701	1.04005e-05
MANEAL	-0.601699	-5.51997	1.09603e-06
snap25b	-0.604465	-13.6198	0
ppp1r14c	-0.6057	-22.1414	1.11022e-16
nrp2b	-0.606325	-6.6246	1.73601e-09
atn1	-0.61075	-4.56639	9.28844e-05
chd9	-0.614001	-4.92732	1.9721e-05
KIF2A	-0.61427	-6.23757	1.91152e-08
cica	-0.61658	-12.7006	0
hunk	-0.645724	-4.03949	0.000624953
si:ch211-239f4.1	-0.646063	-3.61445	0.00212715
zgc:110130	-0.65012	-14.7743	0
dock11	-0.650452	-4.80276	3.35588e-05
rbbp4	-0.655879	-15.4957	0
shc1	-0.661743	-5.69159	4.09491e-07
tfb2m	-0.662224	-17.0784	0
osbpl10b	-0.671568	-49.4081	0
tenm3	-0.678477	-16.0614	0
larp6a	-0.681335	-3.83456	0.00115391
elovl4b	-0.682152	-4.21747	0.00033645
kif1ab	-0.691086	-3.50543	0.00275924
2003-09-01	-0.692272	-16.3509	1.11022e-16
dacha	-0.695969	-4.07133	0.000549607
lrch1	-0.705997	-11.0228	0
si:dkey-264d12.1	-0.711543	-19.5677	0
prkacab	-0.714245	-10.6261	0
sfrp1b	-0.714452	-10.8383	0
large2	-0.718458	-3.22899	0.00512698
slc45a1	-0.720987	-35.6702	0
rbfox1	-0.729793	-13.6034	1.11022e-16
eef1a1a	-0.733371	-4.32741	0.000216449
psd2	-0.733803	-8.36968	3.33067e-15
znrf1	-0.752745	-5.50623	9.46945e-07
map1sb	-0.754247	-2.96419	0.00864659
cacng8b	-0.756524	-5.67538	3.77139e-07
cxxc5b	-0.758251	-10.7532	0
apba1b	-0.758602	-15.4291	0
pou2f2a-1	-0.763118	-3.86679	0.00100619
slc6a9	-0.771693	-10.1879	0
ccdc85b	-0.772317	-7.31954	1.04917e-11
kcnma1a	-0.788232	-4.9859	1.22624e-05
fez1	-0.789534	-14.4922	0
cep85l	-0.794038	-8.90781	1.11022e-16
mtus1b	-0.809953	-3.35166	0.00382453
gria2a	-0.818864	-4.56948	7.62955e-05
CABZ01086611.1	-0.820121	-5.29636	2.55152e-06
trim3b	-0.829145	-4.32148	0.000204479
zgc:92140	-0.841395	-4.47606	0.000110188
crtc1a	-0.842056	-13.0339	1.11022e-16
gria4b	-0.845517	-3.93306	0.000787161
atpv0e2	-0.846861	-11.693	0
ppp2r2ca-1	-0.85493	-8.07007	3.0087e-14
slc6a1b	-0.856823	-4.8154	2.51649e-05
acsl1a	-0.864117	-11.1933	0
basp1	-0.875408	-12.7717	0
atp1a3a	-0.878364	-9.453	0
atat1	-0.882941	-6.13428	2.23195e-08
impdh2	-0.883603	-42.6561	0
fkbp3	-0.887387	-6.6984	6.34568e-10
RNF157	-0.887952	-10.194	0
elavl3	-0.888668	-95.9985	0
fkbp1ab	-0.900135	-4.9188	1.51427e-05
cdk5r1b	-0.901766	-9.52204	0
rhoab	-0.90188	-7.0223	7.03371e-11
rbm38	-0.903737	-7.73425	3.94462e-13
rassf4a	-0.911613	-5.70896	2.57361e-07
TTC9	-0.912031	-4.02285	0.000574926
FAM72B	-0.913595	-3.45975	0.00291008
robo2-1	-0.926192	-9.80087	0
bcl11ba	-0.934952	-18.4115	0
dpysl3	-0.935417	-47.6606	0
pak6a	-0.935963	-5.61123	4.36977e-07
plekha6	-0.936572	-4.4576	0.000113504
cacng2a	-0.936989	-5.29619	2.32557e-06
grin1b	-0.939628	-2.88094	0.00995791
rundc3ab	-0.946669	-10.061	0
CAMK2N1	-0.949888	-4.6109	5.9567e-05
smarcc2	-0.959582	-11.9442	0
b3gat2	-0.968988	-8.80096	0
ywhaz	-0.969349	-15.2501	1.11022e-16
klf6a	-0.976742	-70.5517	0
ek1	-0.981807	-5.67983	2.97853e-07
kirrel3a	-0.991128	-14.0188	0
glrbb	-1.01121	-7.63741	8.26006e-13
frs3	-1.01345	-9.00393	0
ptprt-1	-1.03019	-2.93983	0.00895837
btg1	-1.03285	-6.5531	1.6238e-09
gphnb	-1.04525	-10.5711	0
clvs2	-1.05085	-4.61331	5.96196e-05
mtus2a	-1.05253	-9.52757	0
gpr75	-1.0557	-55.7402	0
zgc:110045-1	-1.05862	-67.8945	0
myl6	-1.06276	-10.4328	0
si:dkey-183c6.8	-1.07546	-6.21458	1.39352e-08
pcsk2	-1.07595	-4.95451	1.28887e-05
pitpnab	-1.0766	-4.07386	0.000488774
fmn2b	-1.08681	-8.28578	5.55112e-15
apc2	-1.0935	-13.1461	0
iqsec3a	-1.09433	-3.51656	0.00256418
cdr2l	-1.10323	-4.97877	1.16757e-05
pcdh7a	-1.11022	-11.2529	0
sowahcb	-1.15456	-4.741	3.60919e-05
tmem266	-1.17459	-5.10521	6.70833e-06
stmn1b	-1.18169	-105.963	1.11022e-16
cttnbp2	-1.18761	-5.06128	8.39424e-06
gfra1a	-1.19612	-41.6673	0
pcdh1a	-1.1974	-7.08288	5.70812e-11
dnmt3ab	-1.22727	-12.5024	0
phlda1	-1.22923	-9.9496	0
kalrna	-1.24394	-6.35274	7.28212e-09
rap2ab	-1.25342	-13.033	0
zfhx3	-1.25658	-68.137	0
SRCIN1	-1.25867	-5.42481	1.45234e-06
grin2aa	-1.30048	-5.7099	3.30495e-07
btbd3b	-1.3099	-5.70624	3.40486e-07
sncb	-1.31379	-33.5758	0
syt4	-1.31617	-8.40066	3.10862e-15
prdm8b	-1.32531	-21.2641	1.11022e-16
bcl2l13	-1.33165	-11.4789	0
nhsb	-1.34208	-22.4044	0
carmil2	-1.35197	-31.8254	0
adgrb1a	-1.35896	-7.32976	1.25577e-11
pcloa	-1.35902	-12.915	0
si:ch211-284f22.3	-1.36568	-24.878	1.11022e-16
cep170ab	-1.37116	-6.4943	3.50634e-09
foxp2	-1.39297	-14.0155	0
elavl4	-1.40053	-53.1386	0
pbx3b	-1.42101	-41.1835	0
six6a	-1.43985	-54.4991	1.11022e-16
sox13	-1.44015	-12.8183	0
fgf13a	-1.4493	-672.983	1.11022e-16
sprn	-1.47914	-11.0405	1.11022e-16
slc7a14a	-1.48485	-6.46527	4.58279e-09
runx1t1	-1.51125	-17.1448	1.11022e-16
plppr4b	-1.54058	-11.125	0
si:ch211-260e23.9	-1.56202	-4.29717	0.000261886
si:ch73-119p20.1	-1.65659	-13.1585	0
gabrb4	-1.6738	-6.81909	4.65163e-10
tshz2	-1.71877	-18.2044	1.11022e-16
ppfia3	-1.73061	-16.9163	1.11022e-16
gng3	-1.74674	-55.8486	0
ywhag2	-1.75002	-26.2074	1.11022e-16
adgra1a	-1.75495	-14.5367	0
sypb	-1.77475	-15.5964	0
CRACD	-1.80093	-17.657	0
spock3	-1.83745	-30.5863	0
SMIM18	-1.86175	-14.0862	0
ppp1r14ba	-1.91239	-46.5671	1.11022e-16
bhlhe23	-1.93247	-38.9952	1.11022e-16
syn2a	-1.99743	-6.56148	1.68919e-09
mcf2l2	-2.02957	-26.7848	0
cpe	-2.09349	-11.6925	1.11022e-16
roraa	-2.095	-44.1741	0
dchs1b	-2.14326	-9.8421	0
sv2a	-2.24322	-17.6293	0
syt2a	-2.24702	-20.0476	0
nrxn2a	-2.25881	-13.1214	0
map6b	-2.43926	-17.3864	0
grin1a	-2.45791	-25.8753	0
calb2a	-2.49428	-110.674	0
fam131bb	-2.51444	-11.9527	0
st8sia5	-2.59435	-19.6012	0
tkta	-2.6104	-28.6674	0
prrt2	-2.617	-27.0167	0
