## Supplementary table 5 and 6 for "Unique functions of two overlapping *PAX6* retinal enhancers"

### Sheet: Sheet1
Enhancer	Hg38 location
NRE	chr11:31803816-31804657
HS5	chr11:31649361-31651541

### Sheet: Sheet2
Primer	Sequence
NRE-attB4	5'-AGGGGACAACTTTGTATAGAAAAGTTGGCGCGCTCTCACAACCTCATCCCTGT-3'
NRE-attB1r	5'-AGGGGACTGCTTTTTTGTACAAACTTGCTGGAGGGGTAGATGGAACT-3'
NRE-attB3	5’AGGGGACAACTTTGTATAATAAAGTTGCTGGAGGGGTAGATGGAACT-3'
NRE-attB2r	5'-AGGGGACAGCTTTCTTGTACAAAGTGGTCTCACAACCTCATCCCTGT-3'
HS5-attB4	5'-AGGGGACAACTTTGTATAGAAAAGTTGGCGCGCCTTCCATGTCTTCATCTGTGG-3'
HS5-attB1r	5'-AGGGGACTGCTTTTTTGTACAAACTTGTTGGGTTCCACTTCAATGGT-3'
HS5-attB3	5'-AGGGGACAACTTTGTATAATAAAGTTGCTTCCATGTCTTCATCTGTGG-3'
HS5-attB2r	5'-AGGGGACAGCTTTCTTGTACAAAGTGGTTGGGTTCCACTTCAATGGT-3'
